# Scaffold-free 3D-Cell Co-Culture Model System for the Study of Metastatic Cancer Cell Behavior in the Brain TME

**DOI:** 10.1101/2025.10.31.685975

**Authors:** Pratistha Sarkar, Shreya Ahuja, Iulia M. Lazar

## Abstract

Cancer is a complex disease involving dynamic interactions between cancer, stromal, and infiltrating immune cells, as well as between these cells and the extracellular matrix components of the tumor microenvironment. Brain metastases arise primarily from solid tumors and often result in fatal outcomes. An in-depth understanding of the complex intercellular interactions that evolve in the brain microenvironment is essential to enabling early cancer diagnostics and improving patient outcomes. The protected tumor microenvironment of the brain hinders, however, direct access, impeding the execution of mechanistic studies and limiting the ability to derive meaningful insights. Several *in vitro* 2D and 3D model systems have been developed to circumvent this problem, none, however, without limitations. The 2D models fail to recapitulate the 3D architecture of the *in-vivo* environment lacking therefore physiological relevance, while the 3D models present challenges related to the lack of control over cell positioning, lack of vascularization, contamination from non-human scaffolds, batch-to-batch reproducibility, and high production costs. To overcome some of these limitations, we developed an *in vitro* scaffold-free 3D tumor model system to simulate the *in vivo* brain metastatic niche. The model was constructed from human brain endothelial cells (HBEC-5i) and two different cancer cell lines derived from breast (MDA-MB-231/triple negative and SK-BR-3/HER2+) and aggressive ovarian (SK-OV-3) cancers. The development of the model relies on a newly identified affinity between the endothelial and cancer cells that enables them to self-assemble in 3D networked constructs, a feature facilitated by the high collagen production by endothelial cells and the secretion of key chemokines by both endothelial and cancer cells. The model mimics the attachment of metastasized cancer cells to the brain microvasculature, enabling the study of temporal changes in endothelial morphology and molecular signaling processes that sustain cancer cell migration, survival, proliferation, and angiogenic processes. Moreover, the model exhibits long-term stability, reproducibility, and effectiveness in evaluating anti-cancer agents. Altogether, the scaffold-free, simple 3D *in vitro* model systems provides a low cost, physiologically relevant tool for studying the dynamic molecular crosstalk between cancer and brain endothelial cells, and for investigating the fundamental biological processes that unfold in the tumor microenvironment.
