## Supplemental file 1 for "Scaffold-free 3D-Cell Co-Culture Model System for the Study of Metastatic Cancer Cell Behavior in the Brain TME"

### Sheet: Sheet1
UniProt ID	Description	Gene name	SK-OV-3	MDA-MB-231	HBEC-5i
			Secretome PSMs
P13500	CCL2_HUMAN C-C motif chemokine 2 OS=Homo sapiens OX=9606 GN=CCL2 PE=1 SV=1	CCL2	0.592746	0	168.608
P02778	CXL10_HUMAN C-X-C motif chemokine 10 OS=Homo sapiens OX=9606 GN=CXCL10 PE=1 SV=2	CXCL10	0	0	8.81613
P10145	IL8_HUMAN Interleukin-8 OS=Homo sapiens OX=9606 GN=CXCL8 PE=1 SV=1	CXCL8	8.89119	25.4643	11.0202
P48061	SDF1_HUMAN Stromal cell-derived factor 1 OS=Homo sapiens OX=9606 GN=CXCL12 PE=1 SV=1	CXCL12	0	0	30.8564
P09341	GROA_HUMAN Growth-regulated alpha protein OS=Homo sapiens OX=9606 GN=CXCL1 PE=1 SV=1	CXCL1	200.348	8.81456	9.91814
P49767	VEGFC_HUMAN Vascular endothelial growth factor C OS=Homo sapiens OX=9606 GN=VEGFC PE=1 SV=1	VEGFC	3.55648	61.7019	46.2847
P15692	VEGFA_HUMAN Vascular endothelial growth factor A OS=Homo sapiens OX=9606 GN=VEGFA PE=1 SV=2	VEGFA	27.8591	28.4025	8.81613
O15123	ANGP2_HUMAN Angiopoietin-2 OS=Homo sapiens OX=9606 GN=ANGPT2 PE=1 SV=1	ANGPT2	26.6736	0.979395	0
Q9BY76	ANGL4_HUMAN Angiopoietin-related protein 4 OS=Homo sapiens OX=9606 GN=ANGPTL4 PE=1 SV=2	ANGPTL4	55.1254	0	0
P03950	ANGI_HUMAN Angiogenin OS=Homo sapiens OX=9606 GN=ANG PE=1 SV=1	ANG	28.4518	0.979395	0
P04085	PDGFA_HUMAN Platelet-derived growth factor subunit A OS=Homo sapiens OX=9606 GN=PDGFA PE=1 SV=1	PDGFA	6.5202	2.93819	7.71411
Q9NRA1	PDGFC_HUMAN Platelet-derived growth factor C OS=Homo sapiens OX=9606 GN=PDGFC PE=1 SV=2	PDGFC	105.509	75.4134	11.0202
P13497	BMP1_HUMAN Bone morphogenetic protein 1 OS=Homo sapiens OX=9606 GN=BMP1 PE=1 SV=2	BMP1	149.372	87.1662	126.732
P12644	BMP4_HUMAN Bone morphogenetic protein 4 OS=Homo sapiens OX=9606 GN=BMP4 PE=1 SV=1	BMP4	0	67.5783	0
P09603	CSF1_HUMAN Macrophage colony-stimulating factor 1 OS=Homo sapiens OX=9606 GN=CSF1 PE=1 SV=2	CSF1	500.278	796.248	233.627
Q99988	GDF15_HUMAN Growth/differentiation factor 15 OS=Homo sapiens OX=9606 GN=GDF15 PE=1 SV=3	GDF15	413.737	99.8983	145.466
Q6KF10	GDF6_HUMAN Growth/differentiation factor 6 OS=Homo sapiens OX=9606 GN=GDF6 PE=1 SV=1	GDF6	0.592746	0	12.1222
P09038	FGF2_HUMAN Fibroblast growth factor 2 OS=Homo sapiens OX=9606 GN=FGF2 PE=1 SV=3	FGF2	1.77824	0	1.10202
P49763	PLGF_HUMAN Placenta growth factor OS=Homo sapiens OX=9606 GN=PGF PE=1 SV=2	PGF	0	18.6085	1.10202
P01137	TGFB1_HUMAN Transforming growth factor beta-1 proprotein OS=Homo sapiens OX=9606 GN=TGFB1 PE=1 SV=2	TGFB1	60.4601	104.795	78.2431
P51858	HDGF_HUMAN Hepatoma-derived growth factor OS=Homo sapiens OX=9606 GN=HDGF PE=1 SV=1	HDGF	103.138	128.301	218.199
P02452	CO1A1_HUMAN Collagen alpha-1(I) chain OS=Homo sapiens OX=9606 GN=COL1A1 PE=1 SV=5	COL1A1	50.9761	2.93819	4030.07
P08123	CO1A2_HUMAN Collagen alpha-2(I) chain OS=Homo sapiens OX=9606 GN=COL1A2 PE=1 SV=7	COL1A2	10.0767	0.979395	2943.48
P12109	CO6A1_HUMAN Collagen alpha-1(VI) chain OS=Homo sapiens OX=9606 GN=COL6A1 PE=1 SV=3	COL6A1	457.007	699.288	5283.06
P12111	CO6A3_HUMAN Collagen alpha-3(VI) chain OS=Homo sapiens OX=9606 GN=COL6A3 PE=1 SV=5	COL6A3	2.37098	104.795	2984.26
Q99715	COCA1_HUMAN Collagen alpha-1(XII) chain OS=Homo sapiens OX=9606 GN=COL12A1 PE=1 SV=2	COL12A1	3103.02	55.8255	343.829
P39060	COIA1_HUMAN Collagen alpha-1(XVIII) chain OS=Homo sapiens OX=9606 GN=COL18A1 PE=1 SV=5	COL18A1	952.543	427.996	164.2
P08253	MMP2_HUMAN 72 kDa type IV collagenase OS=Homo sapiens OX=9606 GN=MMP2 PE=1 SV=2	MMP2	1114.95	0	303.054
P03956	MMP1_HUMAN Interstitial collagenase OS=Homo sapiens OX=9606 GN=MMP1 PE=1 SV=3	MMP1	2134.48	162.58	0
			Cell-membrane PSMs
Q9UDY2	ZO2_HUMAN Tight junction protein ZO-2 OS=Homo sapiens OX=9606 GN=TJP2 PE=1 SV=2	TJP2	1.83727	178.621	50.4723
Q07157	ZO1_HUMAN Tight junction protein ZO-1 OS=Homo sapiens OX=9606 GN=TJP1 PE=1 SV=3	TJP1	27.559	71.2292	45.8839
O00501	CLD5_HUMAN Claudin-5 OS=Homo sapiens OX=9606 GN=CLDN5 PE=2 SV=1	CLDN5	0	0	0
Q16625	OCLN_HUMAN Occludin OS=Homo sapiens OX=9606 GN=OCLN PE=1 SV=1	OCLN	162.598	5.47917	4.58839
P13598	ICAM2_HUMAN Intercellular adhesion molecule 2 OS=Homo sapiens OX=9606 GN=ICAM2 PE=1 SV=2	ICAM2	3.67453	4.38334	0
P05362	ICAM1_HUMAN Intercellular adhesion molecule 1 OS=Homo sapiens OX=9606 GN=ICAM1 PE=1 SV=2	ICAM1	62.4671	787.905	1537.11
Q9UMF0	ICAM5_HUMAN Intercellular adhesion molecule 5 OS=Homo sapiens OX=9606 GN=ICAM5 PE=1 SV=3	ICAM5	2.7559	9.86251	41.2955
P19320	VCAM1_HUMAN Vascular cell adhesion protein 1 OS=Homo sapiens OX=9606 GN=VCAM1 PE=1 SV=1	VCAM1	11.0236	58.0792	1596.76
P16070	CD44_HUMAN CD44 antigen OS=Homo sapiens OX=9606 GN=CD44 PE=1 SV=3	CD44	2042.12	1433.35	1977.6
P18084	ITB5_HUMAN Integrin beta-5 OS=Homo sapiens OX=9606 GN=ITGB5 PE=1 SV=1	ITGB5	974.67	355.05	408.367
P05556	ITB1_HUMAN Integrin beta-1 OS=Homo sapiens OX=9606 GN=ITGB1 PE=1 SV=2	ITGB1	8905.23	4202.52	4115.78
P23229	ITA6_HUMAN Integrin alpha-6 OS=Homo sapiens OX=9606 GN=ITGA6 PE=1 SV=5	ITGA6	4095.27	1521.02	867.205
P56199	ITA1_HUMAN Integrin alpha-1 OS=Homo sapiens OX=9606 GN=ITGA1 PE=1 SV=2	ITGA1	755.117	226.838	1628.88
P06756	ITAV_HUMAN Integrin alpha-V OS=Homo sapiens OX=9606 GN=ITGAV PE=1 SV=2	ITGAV	2223.09	590.655	1046.15
P12830	CADH1_HUMAN Cadherin-1 OS=Homo sapiens OX=9606 GN=CDH1 PE=1 SV=3	CDH1	496.981	3.2875	0
P19022	CADH2_HUMAN Cadherin-2 OS=Homo sapiens OX=9606 GN=CDH2 PE=1 SV=4	CDH2	970.996	14.2458	2436.43
P50895	BCAM_HUMAN Basal cell adhesion molecule OS=Homo sapiens OX=9606 GN=BCAM PE=1 SV=2	BCAM	375.721	174.238	137.652
P32004	L1CAM_HUMAN Neural cell adhesion molecule L1 OS=Homo sapiens OX=9606 GN=L1CAM PE=1 SV=2	L1CAM	495.144	772.563	165.182
P16422	EPCAM_HUMAN Epithelial cell adhesion molecule OS=Homo sapiens OX=9606 GN=EPCAM PE=1 SV=2	EPCAM	358.267	26.3	0
